# Disabling *de novo* DNA methylation in embryonic stem cells allows an illegitimate fate trajectory

**DOI:** 10.1101/2020.12.20.423404

**Authors:** Masaki Kinoshita, Meng Amy Li, Michael Barber, William Mansfield, Sabine Dietmann, Austin Smith

## Abstract

Genome remethylation is essential for mammalian development but specific reasons are unclear. Here we examined embryonic stem (ES) cell fate in the absence of *de novo* DNA methyltransferases. We observed that ES cells deficient for both *Dnmt3a* and *Dnmt3b* are rapidly eliminated from chimaeras. On further investigation we found that in vivo and in vitro the formative pluripotency transition is derailed towards production of trophoblast. This aberrant trajectory is associated with failure to suppress activation of *Ascl2. Ascl2* encodes a bHLH transcription factor expressed in placenta. Misexpression of *Ascl2* in ES cells provokes transdifferentiation to trophoblast-like cells. Conversely, *Ascl2* deletion rescues formative transition of *Dnmt3a/b* mutants and improves contribution to chimaeric epiblast. Thus, *de novo* DNA methylation safeguards against ectopic activation of *Ascl2*. However, *Dnmt3a/b*-deficient cells remain defective in ongoing embryogenesis. We surmise that multiple developmental transitions may be secured by DNA methylation silencing potentially disruptive genes.

**SIGNIFICANCE STATEMENT:** Mammalian DNA is widely modified by methylation of cytosine residues. This modification is added to DNA during early development. If methylation is prevented, the embryo dies by mid-gestation with multiple abnormalities. In this study we found that stem cells lacking the DNA methylation enzymes do not differentiate efficiently into cell types of the embryo and are diverted into producing placental cells. This switch in cell fate is driven by a transcription factor, Ascl2, which should only be produced in placenta. In the absence of DNA methylation, the *Ascl2* gene is mis-expressed. Removing Ascl2 redirects embryonic fate but not full differentiation potential, suggesting that methylation acts at multiple developmental transitions to restrict activation of disruptive genes.
