## Supplemental Table of Primers for "Disabling *de novo* DNA methylation in embryonic stem cells allows an illegitimate fate trajectory"

### Sheet: qPCR primers
Taqman Probes
Gene names
Actinb	Mm02619580_g1
GAPDH	Mm99999915_g1
KDR	Mm01222421_m1
Pax6	Mm00443081_m1
Foxa2	Mm01976556_s1
Nanog	Mm02019550_s1
Otx2	Mm00446859_m1
Ascl2	Mm01268891_g1
UPL primers
Gene names	FW	RV	Probe number
Pou5f1	gttggagaaggtggaaccaa	ctccttctgcagggctttc	95
Sox2	ggacttctttttgggggact	cagatctatacatggtccgattcc	70
Nanog	ttcttgcttacaagggtctgc	agaggaagggcgaggaga	110
T/Bra	cagcccacctactggctcta	gagcctggggtgatggta	100
Otx2	gacccggtacccagacatc	gctcttcgattcttaaaccatacc	103
Eomes	accggcaccaaactgaga	aagctcaagaaaggaaacatgc	9
Pou3f1	catctccacccgcaagac	cgttcgttaaggccaggag	38
Fgf5	aaaacctggtgcaccctaga	catcacattcccgaattaagc	29
Sox1	gtgacatctgcccccatc	gaggccagtctggtgtcag	60
Dnmt3a	cgcagcgtcacacagaag	gcagggttgacaatggagag	16
Dnmt3b	gtccggaaaatcaccaagaa	cgttagagagatcattgcatgg	31
Sox17	cacaacgcagagctaagcaa	cgcttctctgccaaggtc	97
Mixl1	ccatgtacccagacatccact	cggttctggaaccacacct	71
Ascl2	gagagctaagcccgatgga	aggtccaccaggagtcacc	17
Elf5	gactgtcacagccgaacaag	ccaggatgccacagttctct	56
Tpbpa	tgaagagctgaaccactgga	caggcataggatgactaggaagat	107
Tfap2c	ctgggcagacaagaaactcc	tcgatccctttatctgacgact	62
Hand1	caagcggaaaagggagttg	gtgcgccctttaatcctctt	51
Cdx2	caccatcaggaggaaaagtga	ctgcggttctgaaaccaaat	34
SYBR Green Primers
Gene names	FW	RV
Actinb	ACCAGAGGCATACAGGGACA	ACCAGAGGCATACAGGGACA
Gapdh	ACCACAGTCCATGCCATCAC	TCCACCACCCTGTTGCTGTA
Ascl2	GCCCGGAGCATGGAAGCACACCTT	TCAGTAGCCCCCTAACCAAGTGGA
Elf5	TGAAAACAAGTGGCATCAAGAG	TCAGGGGACAGCAGCAAG
Tpbpa	CAGGTACTTGAGACATGACTC	GGCAGAGATTTCTTAGACAATG
Hand1	GCGCCTGGGTACCAGTTACA	AGCAACGCCTTCCCTCTAGG
PL1	CTCACTTGGAGCCTACATTG	ACCAGGTGTTTCAGAGGTTC
Dnmt3a	CCGACGATGAGCCTGAGTAT	CTGTCATCCACCAAGACACAA
Dnmt3b	CTCGCAAGGTGTGGGCTTTTGTAAC	CTGGGCATCTGTCATCTTTGCACC
Pou3f1	TTTCTCAAGTGTCCCAAGCC	ACCACCTCCTTCTCCAGTTG
Otx2	GACCCGGTACCCAGACATC	GCTCTTCGATTCTTAAACCATACC
Pou5f1	CAGGGTCTCCGATTTGCAT	GCAGCTCAGCCTTAAGAACA

### Sheet: gRNA
Ascl2 gRNA1	gAAGATGTCATTCCGCGGCG
Ascl2 gRNA2	gTTGGCGCGGTCCTATGCCG
Ascl2 genotype F	aggttggaaagttctagacagtgg
Ascl2 genotype R	ctcaagcccttctcacactcaag
Amplicon size	WT	2563bp
	KO	393 bp

### Sheet: BS primers
Region 1	Forward	Reverse
Primary primers	GGGTTAAATGGGTATAGGTGTTTAG	TCCTAATACTCAACCCTTAAACCC
Nested Primers	AGGGGTATAGGTGTGTTTTTGTAAT	AAATCTCAACCAATCTAAAATC
Region2
Primary primers	TTGGATTAGGATGATATAGTTTTGA	ACACACCCCATACCTCTATATTTTC
Nested primers	TTTTGGAGAGTTATGGAATTTGTAG	AAATCTACCCAAACTAATTTTTATTC
